# Stx2 induces differential gene expression by activating several pathways and disturbs circadian rhythm genes in the proximal tubule

**DOI:** 10.1101/2021.06.11.448004

**Authors:** Fumiko Obata, Ryo Ozuru, Takahiro Tsuji, Takashi Matsuba, Jun Fujii

## Abstract

**Background:** Shiga toxin-producing *Escherichia coli* (STEC) causes proximal tubular defects in the kidney. However, factors altered by Shiga toxin (Stx) within the proximal tubules are yet to be shown.

**Methods:** We determined Stx receptor Gb3 in murine and human kidneys and confirmed the receptor expression in the proximal tubules. Stx2-injected mouse kidney tissues and Stx2-treated human primary renal proximal tubular epithelial cell (RPTEC) were collected, and microarray analysis was performed.

**Results:** We compared murine kidney and RPTEC arrays and selected common 58 genes that are differentially expressed vs. control (0 h, no toxin-treated). We found that the most highly expressed gene was GDF15, which may be involved in Stx2-induced weight loss. Genes associated with previously reported Stx2 activities such as src kinase Yes phosphorylation pathway activation, unfolded protein response (UPR) and ribotoxic stress response (RSR) showed differential expressions. Moreover, circadian clock genes were differentially expressed suggesting Stx2-induced renal circadian rhythm disturbance. Circadian rhythm-regulated proximal tubular Na^+^-glucose transporter SGLT1(SLC5A1) was down-regulated, indicating proximal tubular functional deterioration, and mice developed glucosuria confirming proximal tubular dysfunction.

**Conclusions:** Stx2 alters gene expression in murine and human proximal tubules through known activities and newly investigated circadian rhythm disturbance resulting in proximal tubular dysfunctions.
