## Supplementary material for "Stx2 induces differential gene expression by activating several pathways and disturbs circadian rhythm genes in the proximal tubule": Table S1

### Sheet: Annotation
Input ID	Gene ID	Type	Tax ID	Homologene Gene ID	Homologene Gene Tax ID	Gene Symbol	Description	Biological Process (GO)	Kinase Class (UniProt)	Protein Function (Protein Atlas)	Subcellular Location (Protein Atlas)	Canonical Pathways_x000D_	KEGG Pathway	GO:0010942 positive regulation of cell death	hsa04668 TNF signaling pathway	GO:0032496 response to lipopolysaccharide	GO:0009991 response to extracellular stim	GO:0048545 response to steroid hormone	R-HSA-449147 Signaling by Interleukins	GO:0070482 response to oxygen levels	hsa05166 HTLV-I infection	GO:0043408 regulation of MAPK cascade	M145 PID P53 DOWNSTREAM PATHWAY	GO:0007623 circadian rhythm	R-HSA-9648895 Response of EIF2AK1 (HRI) to h	hsa05418 Fluid shear stress and atheros	GO:0038066 p38MAPK cascade	GO:0043618 regulation of transcription fr	GO:1901652 response to peptide	GO:0035914 skeletal muscle cell different	GO:0071363 cellular response to growth fa	GO:1990868 response to chemokine	GO:0009611 response to wounding
AMACR	23600	symbol	H. sapiens	23600	H. sapiens	AMACR	alpha-methylacyl-CoA racemase	GO:0033540 fatty acid beta-oxidation using acyl-CoA oxidase;GO:0006699 bile acid biosynthetic process;GO:0006625 protein targeting to peroxisome		Enzymes/ENZYME proteins/Isomerase	Vesicles(Supported)Plasma membrane(Approved)		(hsa)Bile acid biosynthesis, cholesterol => cholate/chenodeoxycholate; (M00104)Bile acid biosynthesis, cholesterol => cholate/chenodeoxycholate; (hsa00120)Primary bile acid biosynthesis	0	0	0	0	0	0	0	0	0	0	0	0	0	0	0	0	0	0	0	0
ANKRD1	27063	symbol	H. sapiens	27063	H. sapiens	ANKRD1	ankyrin repeat domain 1	GO:0043517 positive regulation of DNA damage response, signal transduction by p53 class mediator;GO:1901798 positive regulation of signal transduction by p53 class mediator;GO:0045214 sarcomere organization			Nucleoli fibrillar center;Nucleus(Supported)			1	1	1	1	1	0	1	0	0	0	0	0	0	1	0	0	1	1	1	1
ARRDC4	91947	symbol	H. sapiens	91947	H. sapiens	ARRDC4	arrestin domain containing 4	GO:0051443 positive regulation of ubiquitin-protein transferase activity;GO:0051438 regulation of ubiquitin-protein transferase activity;GO:0140112 extracellular vesicle biogenesis						0	0	0	0	0	0	0	0	0	0	0	0	0	1	0	0	0	0	0	0
ATF3	467	symbol	H. sapiens	467	H. sapiens	ATF3	activating transcription factor 3	GO:1903984 positive regulation of TRAIL-activated apoptotic signaling pathway;GO:1903121 regulation of TRAIL-activated apoptotic signaling pathway;GO:0061394 regulation of transcription from RNA polymerase II promoter in response to arsenic-containing substance		Transcription factors/Basic domains	Nucleoli;Nucleus(Enhanced)	(M166)PID ATF2 PATHWAY; (M167)PID AP1 PATHWAY; (M2)PID SMAD2 3NUCLEAR PATHWAY	(hsa05166)HTLV-I infection	1	1	0	1	0	0	0	1	1	1	0	1	0	0	1	0	1	0	0	0
BEX1	55859	symbol	H. sapiens	55859	H. sapiens	BEX1	brain expressed X-linked 1	GO:0051091 positive regulation of DNA-binding transcription factor activity;GO:0051090 regulation of DNA-binding transcription factor activity;GO:0045944 positive regulation of transcription by RNA polymerase II				(M153)PID P75 NTR PATHWAY		0	0	0	0	0	0	1	0	0	0	0	0	0	0	0	0	0	0	0	0
CCL20	6364	symbol	H. sapiens	6364	H. sapiens	CCL20	C-C motif chemokine ligand 20	GO:0072679 thymocyte migration;GO:2000406 positive regulation of T cell migration;GO:2000403 positive regulation of lymphocyte migration				(M5883)NABA SECRETED FACTORS; (M5885)NABA MATRISOME ASSOCIATED; (M5889)NABA MATRISOME	(hsa05323)Rheumatoid arthritis; (hsa04657)IL-17 signaling pathway; (hsa04668)TNF signaling pathway	0	1	1	0	0	1	0	0	1	0	0	0	0	0	0	0	0	0	1	0
CCNL1	57018	symbol	H. sapiens	57018	H. sapiens	CCNL1	cyclin L1	GO:0000079 regulation of cyclin-dependent protein serine/threonine kinase activity;GO:1904029 regulation of cyclin-dependent protein kinase activity;GO:0071900 regulation of protein serine/threonine kinase activity			Nuclear bodies;Nucleoplasm(Supported)			0	0	0	0	0	0	0	0	0	0	0	0	0	1	0	0	0	0	0	0
CCRN4L	25819	gene_synonym	H. sapiens	25819	H. sapiens	NOCT	nocturnin	GO:0000290 deadenylation-dependent decapping of nuclear-transcribed mRNA;GO:0048255 mRNA stabilization;GO:1902373 negative regulation of mRNA catabolic process		Enzymes/ENZYME proteins/Hydrolases	Cytosol;Nuclear bodies(Supported)Nucleoplasm(Approved)			0	0	1	1	0	0	0	0	0	0	1	0	0	0	0	0	0	0	0	0
CDKN1A	1026	symbol	H. sapiens	1026	H. sapiens	CDKN1A	cyclin dependent kinase inhibitor 1A	GO:0006977 DNA damage response, signal transduction by p53 class mediator resulting in cell cycle arrest;GO:1905179 negative regulation of cardiac muscle tissue regeneration;GO:0060574 intestinal epithelial cell maturation			Nuclear bodies;Nucleoplasm(Supported)	(M10154)SA G2 AND M PHASES; (M1529)SA G1 AND S PHASES; (M18895)SA TRKA RECEPTOR	(hsa05219)Bladder cancer; (hsa05214)Glioma; (hsa04115)p53 signaling pathway	1	1	0	1	1	1	1	1	0	1	0	0	1	1	1	0	0	1	0	1
CEBPB	1051	symbol	H. sapiens	1051	H. sapiens	CEBPB	CCAAT enhancer binding protein beta	GO:2000120 positive regulation of sodium-dependent phosphate transport;GO:1901329 regulation of odontoblast differentiation;GO:2000118 regulation of sodium-dependent phosphate transport		Transcription factors/Basic domains	Nucleoplasm(Enhanced)	(M182)PID IL3 PATHWAY; (M229)PID P38 ALPHA BETA DOWNSTREAM PATHWAY; (M161)PID IFNG PATHWAY	(hsa04657)IL-17 signaling pathway; (hsa04668)TNF signaling pathway; (hsa05152)Tuberculosis	0	1	1	0	1	0	0	0	0	0	1	1	0	0	1	1	0	0	1	0
CEBPD	1052	symbol	H. sapiens	1052	H. sapiens	CEBPD	CCAAT enhancer binding protein delta	GO:0045669 positive regulation of osteoblast differentiation;GO:0045778 positive regulation of ossification;GO:0045667 regulation of osteoblast differentiation		Transcription factors/Basic domains	Nucleoplasm(Supported)	(M106)PID HNF3B PATHWAY; (M183)PID IL6 7 PATHWAY; (M236)PID DELTA NP63 PATHWAY		0	1	0	0	0	1	0	0	0	0	0	0	1	0	1	0	0	0	0	0
CHKA	1119	symbol	H. sapiens	1119	H. sapiens	CHKA	choline kinase alpha	GO:0006580 ethanolamine metabolic process;GO:1904681 response to 3-methylcholanthrene;GO:0006657 CDP-choline pathway		Enzymes/ENZYME proteins/Transferases	Endoplasmic reticulum(Approved)		(M00092)Phosphatidylethanolamine (PE) biosynthesis, ethanolamine => PE; (hsa)Phosphatidylcholine (PC) biosynthesis, choline => PC; (hsa)Phosphatidylethanolamine (PE) biosynthesis, ethanolamine => PE	0	1	0	0	0	0	1	0	0	0	0	0	1	0	0	0	0	0	0	0
CLK4	57396	symbol	H. sapiens	57396	H. sapiens	CLK4	CDC like kinase 4	GO:0043484 regulation of RNA splicing;GO:0018108 peptidyl-tyrosine phosphorylation;GO:0046777 protein autophosphorylation	CMGC Ser/Thr protein kinase family	Enzymes/{ENZYME proteins/Transferases,Kinases/CMGC Ser/Thr protein kinases}	Actin filaments(Approved)			0	0	0	0	0	0	0	0	0	0	0	0	0	0	0	0	0	0	0	0
CPEB1	64506	symbol	H. sapiens	64506	H. sapiens	CPEB1	cytoplasmic polyadenylation element binding protein 1	GO:1900365 positive regulation of mRNA polyadenylation;GO:0031442 positive regulation of mRNA 3'-end processing;GO:2000766 negative regulation of cytoplasmic translation			Cytosol;Nucleoplasm(Supported)	(M242)PID AURORA A PATHWAY	(hsa04320)Dorso-ventral axis formation; (hsa04914)Progesterone-mediated oocyte maturation; (hsa04114)Oocyte meiosis	0	0	0	0	1	0	1	0	0	0	0	0	0	0	0	1	0	0	0	0
CTGF	1490	gene_synonym	H. sapiens	1490	H. sapiens	CCN2	cellular communication network factor 2	GO:0060452 positive regulation of cardiac muscle contraction;GO:0070318 positive regulation of G0 to G1 transition;GO:0051496 positive regulation of stress fiber assembly				(M159)PID AMB2 NEUTROPHILS PATHWAY; (M286)PID TGFBR PATHWAY; (M3008)NABA ECM GLYCOPROTEINS	(hsa04371)Apelin signaling pathway; (hsa04390)Hippo signaling pathway	1	0	0	0	1	0	1	0	1	0	0	0	1	1	0	1	0	1	1	1
CXCL1	2919	symbol	H. sapiens	2919	H. sapiens	CXCL1	C-X-C motif chemokine ligand 1	GO:0030593 neutrophil chemotaxis;GO:0043312 neutrophil degranulation;GO:0071621 granulocyte chemotaxis				(M196)PID IL23 PATHWAY; (M5883)NABA SECRETED FACTORS; (M5885)NABA MATRISOME ASSOCIATED	(hsa05134)Legionellosis; (hsa05120)Epithelial cell signaling in Helicobacter pylori infection; (hsa05132)Salmonella infection	0	1	1	0	1	1	1	0	0	0	1	0	0	0	1	0	0	0	1	0
CXCL10	3627	symbol	H. sapiens	3627	H. sapiens	CXCL10	C-X-C motif chemokine ligand 10	GO:0051281 positive regulation of release of sequestered calcium ion into cytosol;GO:1901740 negative regulation of myoblast fusion;GO:0051279 regulation of release of sequestered calcium ion into cytosol				(M222)PID CXCR3 PATHWAY; (M5883)NABA SECRETED FACTORS; (M5885)NABA MATRISOME ASSOCIATED	(hsa04623)Cytosolic DNA-sensing pathway; (hsa04622)RIG-I-like receptor signaling pathway; (hsa04657)IL-17 signaling pathway	0	1	1	1	1	1	1	1	0	0	0	0	1	1	1	0	1	0	1	0
CYR61	3491	gene_synonym	H. sapiens	3491	H. sapiens	CCN1	cellular communication network factor 1	GO:0002041 intussusceptive angiogenesis;GO:2000304 positive regulation of ceramide biosynthetic process;GO:0060710 chorio-allantoic fusion				(M212)PID INTEGRIN5 PATHWAY; (M169)PID INTEGRIN2 PATHWAY; (M53)PID INTEGRIN3 PATHWAY		1	1	0	0	0	0	1	0	1	0	0	0	1	1	0	0	0	1	1	1
DDIT3	1649	symbol	H. sapiens	1649	H. sapiens	DDIT3	DNA damage inducible transcript 3	GO:2000016 negative regulation of determination of dorsal identity;GO:2000015 regulation of determination of dorsal identity;GO:0044324 regulation of transcription involved in anterior/posterior axis specification		Transcription factors/Basic domains	Nucleoplasm(Supported)	(M229)PID P38 ALPHA BETA DOWNSTREAM PATHWAY; (M166)PID ATF2 PATHWAY; (M254)PID MYC REPRESS PATHWAY	(hsa04210)Apoptosis; (hsa04932)Non-alcoholic fatty liver disease (NAFLD); (hsa04141)Protein processing in endoplasmic reticulum	1	1	1	1	0	0	1	0	0	1	0	1	1	1	1	0	1	0	1	0
DDIT4	54541	symbol	H. sapiens	54541	H. sapiens	DDIT4	DNA damage inducible transcript 4	GO:0045820 negative regulation of glycolytic process;GO:2001170 negative regulation of ATP biosynthetic process;GO:0006110 regulation of glycolytic process			Cytosol(Supported)	(M121)PID MTOR 4PATHWAY; (M145)PID P53 DOWNSTREAM PATHWAY	(hsa04140)Autophagy - animal; (hsa04150)mTOR signaling pathway; (hsa05206)MicroRNAs in cancer	1	0	0	0	1	0	1	0	0	1	0	0	0	0	1	0	0	1	0	0
DUSP1	1843	symbol	H. sapiens	1843	H. sapiens	DUSP1	dual specificity phosphatase 1	GO:0090266 regulation of mitotic cell cycle spindle assembly checkpoint;GO:1903504 regulation of mitotic spindle checkpoint;GO:0007094 mitotic spindle assembly checkpoint		Enzymes/ENZYME proteins/Hydrolases	Cytosol;Nucleoli(Approved)	(M76)PID P38 ALPHA BETA PATHWAY; (M12705)SIG CD40PATHWAYMAP; (M12012)ST P38 MAPK PATHWAY	(hsa04726)Serotonergic synapse; (hsa05418)Fluid shear stress and atherosclerosis; (hsa04010)MAPK signaling pathway	1	1	0	0	1	0	0	0	1	1	0	0	1	1	1	1	0	0	1	0
EDN1	1906	symbol	H. sapiens	1906	H. sapiens	EDN1	endothelin 1	GO:0032308 positive regulation of prostaglandin secretion;GO:0014826 vein smooth muscle contraction;GO:0070101 positive regulation of chemokine-mediated signaling pathway			Golgi apparatus(Approved)Nucleoli;Nucleus(Uncertain)	(M8)PID ENDOTHELIN PATHWAY; (M255)PID HIF1 TFPATHWAY; (M167)PID AP1 PATHWAY	(hsa04933)AGE-RAGE signaling pathway in diabetic complications; (hsa04066)HIF-1 signaling pathway; (hsa04916)Melanogenesis	0	1	1	0	1	1	1	0	1	0	1	0	1	1	0	1	1	1	1	1
EGR1	1958	symbol	H. sapiens	1958	H. sapiens	EGR1	early growth response 1	GO:0072303 positive regulation of glomerular metanephric mesangial cell proliferation;GO:0072301 regulation of metanephric glomerular mesangial cell proliferation;GO:0072126 positive regulation of glomerular mesangial cell proliferation		Transcription factors/Zinc-coordinating DNA-binding domains	Nucleoplasm(Enhanced)	(M11)PID PRL SIGNALING EVENTS PATHWAY; (M270)PID MAPK TRK PATHWAY; (M271)PID PI3K PLC TRK PATHWAY	(hsa05020)Prion diseases; (hsa04933)AGE-RAGE signaling pathway in diabetic complications; (hsa04371)Apelin signaling pathway	1	1	1	0	1	1	1	1	0	0	1	0	1	1	1	1	1	1	0	0
ERRFI1	54206	symbol	H. sapiens	54206	H. sapiens	ERRFI1	ERBB receptor feedback inhibitor 1	GO:1903243 negative regulation of cardiac muscle hypertrophy in response to stress;GO:0010616 negative regulation of cardiac muscle adaptation;GO:1903242 regulation of cardiac muscle hypertrophy in response to stress			Cytosol(Supported)			0	0	0	0	1	0	0	0	1	1	0	0	1	0	0	1	0	1	0	0
FOS	2353	symbol	H. sapiens	2353	H. sapiens	FOS	Fos proto-oncogene, AP-1 transcription factor subunit	GO:0001661 conditioned taste aversion;GO:0045672 positive regulation of osteoclast differentiation;GO:0051412 response to corticosterone		Transcription factors/Basic domains	Nucleoplasm(Supported)	(M134)PID TCR RAS PATHWAY; (M206)PID PDGFRA PATHWAY; (M268)PID S1P S1P2 PATHWAY	(hsa05210)Colorectal cancer; (hsa05031)Amphetamine addiction; (hsa04917)Prolactin signaling pathway	1	1	1	1	1	1	1	1	0	0	0	0	1	1	1	0	1	1	0	0
GADD45B	4616	symbol	H. sapiens	4616	H. sapiens	GADD45B	growth arrest and DNA damage inducible beta	GO:0000185 activation of MAPKKK activity;GO:1900745 positive regulation of p38MAPK cascade;GO:0000186 activation of MAPKK activity			Cytosol;Nucleoplasm(Approved)	(M20)PID P38 MKK3 6PATHWAY; (M54)PID IL12 2PATHWAY	(hsa04115)p53 signaling pathway; (hsa04064)NF-kappa B signaling pathway; (hsa04110)Cell cycle	1	0	0	0	0	0	0	1	1	1	0	0	0	1	0	0	0	0	0	0
GADD45G	10912	symbol	H. sapiens	10912	H. sapiens	GADD45G	growth arrest and DNA damage inducible gamma	GO:0000185 activation of MAPKKK activity;GO:1900745 positive regulation of p38MAPK cascade;GO:1900744 regulation of p38MAPK cascade			Nucleus(Approved)	(M20)PID P38 MKK3 6PATHWAY; (M54)PID IL12 2PATHWAY	(hsa04115)p53 signaling pathway; (hsa04110)Cell cycle; (hsa04068)FoxO signaling pathway	1	0	0	0	0	0	0	0	1	0	0	0	0	1	0	0	0	0	0	0
GDF15	9518	symbol	H. sapiens	9518	H. sapiens	GDF15	growth differentiation factor 15	GO:0060400 negative regulation of growth hormone receptor signaling pathway;GO:0060398 regulation of growth hormone receptor signaling pathway;GO:1901741 positive regulation of myoblast fusion			Golgi apparatus(Enhanced)	(M256)PID TAP63 PATHWAY; (M19)PID P73PATHWAY; (M145)PID P53 DOWNSTREAM PATHWAY		0	1	0	1	1	0	0	0	1	1	0	0	0	1	0	1	1	1	1	1
GEM	2669	symbol	H. sapiens	2669	H. sapiens	GEM	GTP binding protein overexpressed in skeletal muscle	GO:1901842 negative regulation of high voltage-gated calcium channel activity;GO:1901841 regulation of high voltage-gated calcium channel activity;GO:1901386 negative regulation of voltage-gated calcium channel activity						0	0	0	0	0	0	1	0	0	0	0	0	0	0	0	0	0	0	0	0
HMOX1	3162	symbol	H. sapiens	3162	H. sapiens	HMOX1	heme oxygenase 1	GO:0032764 negative regulation of mast cell cytokine production;GO:0043305 negative regulation of mast cell degranulation;GO:1903589 positive regulation of blood vessel endothelial cell proliferation involved in sprouting angiogenesis		Enzymes/ENZYME proteins/Oxidoreductases	Golgi apparatus;Plasma membrane(Uncertain)	(M65)PID FRA PATHWAY; (M255)PID HIF1 TFPATHWAY	(hsa04216)Ferroptosis; (hsa00860)Porphyrin and chlorophyll metabolism; (hsa04978)Mineral absorption	1	1	0	1	1	1	1	0	0	0	1	0	1	0	1	0	0	0	1	1
HPD	3242	symbol	H. sapiens	3242	H. sapiens	HPD	4-hydroxyphenylpyruvate dioxygenase	GO:0006559 L-phenylalanine catabolic process;GO:0006572 tyrosine catabolic process;GO:1902222 erythrose 4-phosphate/phosphoenolpyruvate family amino acid catabolic process		Enzymes/ENZYME proteins/Oxidoreductases	Nuclear speckles(Uncertain)		(M00044)Tyrosine degradation, tyrosine => homogentisate; (hsa)Tyrosine degradation, tyrosine => homogentisate; (hsa00130)Ubiquinone and other terpenoid-quinone biosynthesis	0	0	0	0	0	0	0	0	0	0	0	0	0	0	0	0	0	0	0	0
ICAM1	3383	symbol	H. sapiens	3383	H. sapiens	ICAM1	intercellular adhesion molecule 1	GO:0097368 establishment of Sertoli cell barrier;GO:0046813 receptor-mediated virion attachment to host cell;GO:0060009 Sertoli cell development		CD markers	Cytosol;Plasma membrane(Uncertain)	(M169)PID INTEGRIN2 PATHWAY; (M159)PID AMB2 NEUTROPHILS PATHWAY; (M99)PID TXA2PATHWAY	(hsa05143)African trypanosomiasis; (hsa05144)Malaria; (hsa05150)Staphylococcus aureus infection	0	1	1	1	1	1	1	1	1	0	0	0	1	0	1	1	0	0	1	1
IER3	8870	symbol	H. sapiens	8870	H. sapiens	IER3	immediate early response 3	GO:0014066 regulation of phosphatidylinositol 3-kinase signaling;GO:0014065 phosphatidylinositol 3-kinase signaling;GO:0048015 phosphatidylinositol-mediated signaling						0	0	0	0	0	0	0	0	0	0	0	0	0	1	0	0	0	0	0	0
IFRD1	3475	symbol	H. sapiens	3475	H. sapiens	IFRD1	interferon related developmental regulator 1	GO:0048671 negative regulation of collateral sprouting;GO:0007518 myoblast fate determination;GO:0048670 regulation of collateral sprouting			Cytosol;Plasma membrane(Approved)			0	0	0	0	0	0	0	0	0	0	0	0	0	0	1	0	1	0	1	1
JUN	3725	symbol	H. sapiens	3725	H. sapiens	JUN	Jun proto-oncogene, AP-1 transcription factor subunit	GO:0045657 positive regulation of monocyte differentiation;GO:0043922 negative regulation by host of viral transcription;GO:1990441 negative regulation of transcription from RNA polymerase II promoter in response to endoplasmic reticulum stress		Transcription factors/Basic domains	Nucleoplasm(Enhanced)	(M190)PID TCR JNK PATHWAY; (M206)PID PDGFRA PATHWAY; (M15743)ST GA12 PATHWAY	(hsa05030)Cocaine addiction; (hsa05210)Colorectal cancer; (hsa05211)Renal cell carcinoma	1	1	1	1	1	1	1	1	1	1	1	1	1	1	1	0	0	1	1	1
JUNB	3726	symbol	H. sapiens	3726	H. sapiens	JUNB	JunB proto-oncogene, AP-1 transcription factor subunit	GO:0001829 trophectodermal cell differentiation;GO:0060716 labyrinthine layer blood vessel development;GO:0046697 decidualization		Transcription factors/Basic domains	Nucleoplasm(Enhanced)	(M235)PID TCR CALCIUM PATHWAY; (M65)PID FRA PATHWAY; (M60)PID NFAT TFPATHWAY	(hsa04668)TNF signaling pathway; (hsa04380)Osteoclast differentiation	0	1	1	0	1	1	0	0	0	0	0	0	1	0	0	0	1	0	0	0
KLF10	7071	symbol	H. sapiens	7071	H. sapiens	KLF10	Kruppel like factor 10	GO:0045672 positive regulation of osteoclast differentiation;GO:0002763 positive regulation of myeloid leukocyte differentiation;GO:0045670 regulation of osteoclast differentiation		Transcription factors/Zinc-coordinating DNA-binding domains				0	1	0	1	0	0	0	0	0	0	1	0	0	0	1	1	0	0	0	0
KLF6	1316	symbol	H. sapiens	1316	H. sapiens	KLF6	Kruppel like factor 6	GO:0030183 B cell differentiation;GO:0030098 lymphocyte differentiation;GO:0042113 B cell activation		Transcription factors/Zinc-coordinating DNA-binding domains	Cytosol;Nucleoli fibrillar center;Nucleus;Vesicles(Approved)	(M4910)ST ERK1 ERK2 MAPK PATHWAY		0	1	0	0	0	0	0	0	0	0	0	0	0	0	0	0	0	0	0	0
MAFF	23764	symbol	H. sapiens	23764	H. sapiens	MAFF	MAF bZIP transcription factor F	GO:0007567 parturition;GO:0035914 skeletal muscle cell differentiation;GO:0045604 regulation of epidermal cell differentiation		Transcription factors/Basic domains	Nucleus(Supported)Mitochondria(Uncertain)			0	0	0	0	0	0	0	0	0	0	0	0	0	0	0	0	1	0	0	1
MALAT1	378938	symbol	H. sapiens	378938	H. sapiens	MALAT1	metastasis associated lung adenocarcinoma transcript 1	GO:0110024 positive regulation of cardiac muscle myoblast proliferation;GO:0110022 regulation of cardiac muscle myoblast proliferation;GO:0110021 cardiac muscle myoblast proliferation						0	0	0	0	0	0	1	0	0	0	0	0	0	0	0	0	0	0	0	0
NFIL3	4783	symbol	H. sapiens	4783	H. sapiens	NFIL3	nuclear factor, interleukin 3 regulated	GO:0071353 cellular response to interleukin-4;GO:0070670 response to interleukin-4;GO:0000122 negative regulation of transcription by RNA polymerase II		Transcription factors/Basic domains	Nuclear bodies(Approved)			0	0	0	0	0	0	0	0	0	0	1	0	0	0	0	0	0	0	0	0
NFKBIA	4792	symbol	H. sapiens	4792	H. sapiens	NFKBIA	NFKB inhibitor alpha	GO:0070427 nucleotide-binding oligomerization domain containing 1 signaling pathway;GO:0070431 nucleotide-binding oligomerization domain containing 2 signaling pathway;GO:0070423 nucleotide-binding oligomerization domain containing signaling pathway		Transcription factors/Immunoglobulin fold	Cytosol(Enhanced)	(M26)PID NFKAPPAB ATYPICAL PATHWAY; (M37)PID NFKAPPAB CANONICAL PATHWAY; (M7416)ST GAQ PATHWAY	(hsa05134)Legionellosis; (hsa04623)Cytosolic DNA-sensing pathway; (hsa05131)Shigellosis	0	1	1	0	1	1	1	1	0	0	1	0	0	1	1	1	0	0	1	0
NR1D1	9572	symbol	H. sapiens	9572	H. sapiens	NR1D1	nuclear receptor subfamily 1 group D member 1	GO:0034144 negative regulation of toll-like receptor 4 signaling pathway;GO:0061889 negative regulation of astrocyte activation;GO:0070859 positive regulation of bile acid biosynthetic process		Nuclear receptors;Transcription factors/Zinc-coordinating DNA-binding domains	Nuclear bodies(Supported)	(M95)PID CIRCADIAN PATHWAY	(hsa04710)Circadian rhythm	0	1	1	0	1	0	0	0	0	1	1	0	0	0	0	0	0	0	0	0
PDK4	5166	symbol	H. sapiens	5166	H. sapiens	PDK4	pyruvate dehydrogenase kinase 4	GO:0010510 regulation of acetyl-CoA biosynthetic process from pyruvate;GO:0050812 regulation of acyl-CoA biosynthetic process;GO:0006086 acetyl-CoA biosynthetic process from pyruvate	Atypical: PDK/BCKDK protein kinase family	Enzymes/{ENZYME proteins/Transferases,Kinases/Atypical kinases}				0	1	0	1	1	0	1	0	0	0	0	0	0	0	0	1	0	0	1	0
PER1	5187	symbol	H. sapiens	5187	H. sapiens	PER1	period circadian regulator 1	GO:2000323 negative regulation of glucocorticoid receptor signaling pathway;GO:2000322 regulation of glucocorticoid receptor signaling pathway;GO:0042921 glucocorticoid receptor signaling pathway			Cytosol;Nucleoplasm(Supported)	(M95)PID CIRCADIAN PATHWAY	(hsa04710)Circadian rhythm; (hsa04713)Circadian entrainment; (hsa05168)Herpes simplex infection	0	1	0	0	1	0	0	0	1	1	1	0	0	1	0	0	0	0	0	0
PLK2	10769	symbol	H. sapiens	10769	H. sapiens	PLK2	polo like kinase 2	GO:0006977 DNA damage response, signal transduction by p53 class mediator resulting in cell cycle arrest;GO:0072431 signal transduction involved in mitotic G1 DNA damage checkpoint;GO:0090050 positive regulation of cell migration involved in sprouting angiogenesis	Other	Enzymes/{ENZYME proteins/Transferases,Kinases}	Cytosol;Mitochondria;Nucleoplasm(Approved)		(hsa04068)FoxO signaling pathway	0	1	0	0	0	0	1	0	0	0	1	0	1	1	1	0	0	0	1	1
PLK3	1263	symbol	H. sapiens	1263	H. sapiens	PLK3	polo like kinase 3	GO:2000777 positive regulation of proteasomal ubiquitin-dependent protein catabolic process involved in cellular response to hypoxia;GO:0006977 DNA damage response, signal transduction by p53 class mediator resulting in cell cycle arrest;GO:1904716 positive regulation of chaperone-mediated autophagy	Other	Enzymes/{ENZYME proteins/Transferases,Kinases}		(M19)PID P73PATHWAY; (M145)PID P53 DOWNSTREAM PATHWAY	(hsa04068)FoxO signaling pathway; (hsa05152)Tuberculosis	0	1	0	0	0	0	1	0	0	1	0	0	1	1	0	0	0	0	0	0
PPP1R15A	23645	symbol	H. sapiens	23645	H. sapiens	PPP1R15A	protein phosphatase 1 regulatory subunit 15A	GO:1903917 positive regulation of endoplasmic reticulum stress-induced eIF2 alpha dephosphorylation;GO:1903916 regulation of endoplasmic reticulum stress-induced eIF2 alpha dephosphorylation;GO:0036497 eIF2alpha dephosphorylation in response to endoplasmic reticulum stress			Vesicles(Uncertain)	(M181)PID BMP PATHWAY; (M286)PID TGFBR PATHWAY	(hsa04141)Protein processing in endoplasmic reticulum	0	1	0	0	0	0	0	0	1	1	0	1	0	1	1	0	0	0	0	1
RELB	5971	symbol	H. sapiens	5971	H. sapiens	RELB	RELB proto-oncogene, NF-kB subunit	GO:0045063 T-helper 1 cell differentiation;GO:0042093 T-helper cell differentiation;GO:0002294 CD4-positive, alpha-beta T cell differentiation involved in immune response		Transcription factors/Immunoglobulin fold	Cytosol;Nucleoplasm(Approved)	(M54)PID IL12 2PATHWAY	(hsa04064)NF-kappa B signaling pathway; (hsa04380)Osteoclast differentiation; (hsa05169)Epstein-Barr virus infection	0	1	0	0	0	0	0	1	0	0	1	0	0	1	0	0	0	0	0	0
RND3	390	symbol	H. sapiens	390	H. sapiens	RND3	Rho family GTPase 3	GO:0030950 establishment or maintenance of actin cytoskeleton polarity;GO:0030952 establishment or maintenance of cytoskeleton polarity;GO:0051017 actin filament bundle assembly						0	0	0	0	0	0	1	0	0	0	0	0	0	0	0	0	0	0	0	1
SLC25A25	114789	symbol	H. sapiens	114789	H. sapiens	SLC25A25	solute carrier family 25 member 25	GO:0015867 ATP transport;GO:0015868 purine ribonucleotide transport;GO:0051503 adenine nucleotide transport			Mitochondria(Supported)Vesicles(Approved)			0	0	0	1	0	0	0	0	0	0	0	0	1	0	0	0	0	1	0	1
SQSTM1	8878	symbol	H. sapiens	8878	H. sapiens	SQSTM1	sequestosome 1	GO:1900273 positive regulation of long-term synaptic potentiation;GO:1905719 protein localization to perinuclear region of cytoplasm;GO:1900271 regulation of long-term synaptic potentiation			Cytosol;Vesicles(Enhanced)	(M110)PID IL1 PATHWAY; (M128)PID TNF PATHWAY; (M187)PID TRKR PATHWAY	(hsa04137)Mitophagy - animal; (hsa04380)Osteoclast differentiation; (hsa05418)Fluid shear stress and atherosclerosis	1	1	1	0	0	1	0	0	0	1	1	0	1	0	0	0	0	0	0	0
STK17B	9262	symbol	H. sapiens	9262	H. sapiens	STK17B	serine/threonine kinase 17b	GO:2000271 positive regulation of fibroblast apoptotic process;GO:2000269 regulation of fibroblast apoptotic process;GO:0044346 fibroblast apoptotic process	CAMK Ser/Thr protein kinase family	Enzymes/{ENZYME proteins/Transferases,Kinases/CAMK Ser/Thr protein kinases}	Cytosol;Plasma membrane(Uncertain)			1	0	0	0	0	0	0	0	0	0	0	0	0	0	0	0	0	0	0	0
TMEM37	140738	symbol	H. sapiens	140738	H. sapiens	TMEM37	transmembrane protein 37	GO:0070588 calcium ion transmembrane transport;GO:0006816 calcium ion transport;GO:0070838 divalent metal ion transport			Cytosol;Nucleoli fibrillar center;Nucleus(Approved)			0	0	0	0	0	0	0	0	0	0	0	0	0	0	0	0	0	0	0	0
TNFRSF12A	51330	symbol	H. sapiens	51330	H. sapiens	TNFRSF12A	TNF receptor superfamily member 12A	GO:0045773 positive regulation of axon extension;GO:0006931 substrate-dependent cell migration, cell attachment to substrate;GO:0050772 positive regulation of axonogenesis		CD markers	Cytosol;Plasma membrane(Approved)		(hsa04060)Cytokine-cytokine receptor interaction	1	0	1	1	0	1	0	0	0	0	0	1	1	0	1	0	0	0	1	1
TXNIP	10628	symbol	H. sapiens	10628	H. sapiens	TXNIP	thioredoxin interacting protein	GO:0071228 cellular response to tumor cell;GO:0051782 negative regulation of cell division;GO:0032570 response to progesterone			Cytosol;Plasma membrane(Approved)		(hsa04621)NOD-like receptor signaling pathway	1	1	1	0	1	0	0	0	0	0	0	0	1	0	0	0	0	0	0	0
ZBTB20	26137	symbol	H. sapiens	26137	H. sapiens	ZBTB20	zinc finger and BTB domain containing 20	GO:0045821 positive regulation of glycolytic process;GO:2001171 positive regulation of ATP biosynthetic process;GO:0006110 regulation of glycolytic process		Transcription factors/Zinc-coordinating DNA-binding domains	Nuclear bodies;Nucleoplasm(Supported)			0	0	0	0	0	0	0	0	0	0	0	0	0	0	1	0	0	0	0	0
ZFP36	7538	symbol	H. sapiens	7538	H. sapiens	ZFP36	ZFP36 ring finger protein	GO:1901835 positive regulation of deadenylation-independent decapping of nuclear-transcribed mRNA;GO:1901834 regulation of deadenylation-independent decapping of nuclear-transcribed mRNA;GO:0060213 positive regulation of nuclear-transcribed mRNA poly(A) tail shortening			Intermediate filaments;Vesicles(Approved)	(M164)PID ERBB1 DOWNSTREAM PATHWAY	(hsa05166)HTLV-I infection	0	1	1	1	1	0	0	1	0	1	0	0	0	1	0	0	0	1	0	1
